# Global analysis of Two Component System (TCS) member of chickpea and other legume genomes implicates its role in enhanced nodulation

**DOI:** 10.1101/667741

**Authors:** Manish Tiwari, Manisha Yadav, Baljinder Singh, Vimal Pandey, Kashif Nawaz, Sabhyata Bhatia

## Abstract

Nodule organogenesis is governed primarily by phytohormone cytokinin. We observed the significant nodulation in chickpea at particular cytokinin concentration (2.5×10^−7^) which indicated the importance of cytokinin in nodule development. Cytokinin signaling is mediated through the <u>T</u>wo <u>C</u>omponent <u>S</u>ystem (TCS) which comprises of sensor histidine kinases (HKs), histidine phosphotransfer proteins (HPs), and response regulators (RRs). Therefore, we analyzed the interconnection of cytokinin with TCS molecules during root nodule development through global analysis of TCS candidates in legumes with special consideration to cytokinin receptor and Type-B RR member. We have conducted an in depth global analysis of TCS family members in chickpea and other legumes, *Medicago* and pigeon pea. Higher number of TCS genes were found in *Medicago* (96), followed by pigeonpea (75) and chickpea (67). A good correlation between TCS members with their corresponding total number of genes were observed in all three-legume species. Collinearity analysis of TCS revealed phylogenetically closer proximity of *Cicer* to *Medicago* followed by *Glycine* than *Cajanus*. Comprehensive analysis of 3-dimensional structure, genomic organisation and domain arrangement showed a conservation of TCS members within species. In depth investigation showed that HKs were mainly conserved among TCS members in legumes and non-legumes while divergence occurred at level of RRs. Further, Type-B RRs were functionally most diversified in RRs based on phylogeny, syntenic and transcript analysis. Few numbers of segmentally duplicated pair of TCS showed difference in their transcriptional regulation suggesting the functional evolution. For functional characterization the *cre1* mutants of (*Medicago*) were complemented with chickpea cytokinin responsive HKs and nodulation deficient phenotype of mutants were restored. A synchronous cytokinin-induced expression of chickpea cytokinin receptor *HKs* and *CaNIN* provides strong relation of cytokinin signaling during nodulation. Furthermore, interesting potential candidate *CaRR13* was selected to deduce the underlying molecular mechanism of nodulation, chickpea in specific and legumes in general.
