## Supplementary Figure S3 for "Global analysis of Two Component System (TCS) member of chickpea and other legume genomes implicates its role in enhanced nodulation"

### Sheet: DuplicatedPairAt-Ca,Mt,Cc
Supplementary Table S3: A list of segmental pairs in legumes with Arabidopsis
Ca_TCS	At_TCS	Ka	Ks		Mt_TCS	At_TCS	Ka	Ks		Cc_TCS	At_TCS	Ka	Ks
CaPRR4	AT5G61380	0.3448	2.046		MtRR33	AT5G61380	0.3957	1.7082		CcRR20	AT5G02810	0.4791	2.5736
CaPRR5	AT5G02810	0.5152	3.2443		MtRR29	AT5G60100	0.4033	1.604		CcRR20	AT5G60100	0.4062	1.8963
CaPRR5	AT5G60100	0.5645	2.203		MtHK13	AT5G10680	0.584	0		CcRR9	AT4G18020	0.4329	3.3488
CaHK8	AT5G10680	0.5131	2.3445		MtRR6	AT5G60100	0.4626	2.4443		CcRR34	AT4G00760	1.0425	1.5547
CaHK4	AT5G10680	0.4402	2.4218		MtHK1	AT5G10680	0.436	1.8211		CcRR23	AT4G00760	1.0073	1.7352
CaHK14	AT5G35750	0.3246	1.8005		MtRR6	AT5G02810	0.377	2.0548		CcHk6	AT3G23150	0.2627	0
CaHK6	AT3G04580	0.2835	1.6089		MtRR56	AT4G00760	1.0004	2.7112		CcRR16	AT3G04280	0.7306	3.036
CaHK5	AT3G23150	0.2727	3.8381		MtRR54	AT4G00760	1.1118	2.9816		CcHk20	AT3G04580	0.272	0
CaHK3	AT2G17820	0.2564	1.7399		Mt-HP4	AT3G16360	0.2156	1.2793		CcHk7	AT2G01830	0.2141	2.1728
CaHK10	AT2G17820	0.2659	2.5319		MtHK3	AT3G23150	0.338	2.3487		CcHk3	AT2G17820	0.225	1.8126
CaHK19	AT2G01830	0.2111	2.6824		MtHK5	AT3G04580	0.2931	1.5412		CcRR34	AT2G46790	0.5414	1.9751
CaHK15	AT2G47430	0.4869	2.4451		MtHK4	AT3G23150	0.2834	3.0562		CcHk1	AT1G27320	0.2017	2.0543
CaPRR3	AT2G46790	0.5869	2.0003		MtRR56	AT2G46790	0.5758	2.3597		CcHP2	AT1G03430	0.3769	0
CaHK7	AT1G27320	0.2108	2.0551		MtHK21	AT2G01830	0.2076	2.1336
CaHK18	AT1G27320	0.2152	1.7702		MtHK19	AT2G17820	0.2679	2.6509
CaHK5	AT1G04310	0.388	2.6886		MtRR54	AT2G46790	0.5403	2.5478
CaHK13	AT1G04310	0.4502	2.6286		MtHK15	AT2G17820	0.2597	1.6712
CaRR11	AT1G68210	0.87	1.3104		MtRR17	AT2G46790	0.5188	2.4481
CaHK16	AT1G09570	0.1329	2.1955		MtHK7	AT2G47430	0.6035	2.8047
CaHK1	AT1G09570	0.1793	1.8228		MtHK20	AT1G27320	0.2106	2.1406
					MtHK12	AT1G27320	0.2195	2.1254
					Mt-HP6	AT1G80100	0.1472	0
					Mt-HP2	AT1G03430	0.3648	0
					MtHK3	AT1G04310	0.4136	0
					MtHK4	AT1G04310	0.3969	2.6812
					MtHK6	AT1G09570	0.1334	2.5763
