## Supplementary Figure S4 for "Global analysis of Two Component System (TCS) member of chickpea and other legume genomes implicates its role in enhanced nodulation"

### Sheet: DuplicatedPairCa-Mt,Cc,Gm
Supplementary Table 4A: A list of segmental pairs in chickpea with Medicago, Cajanus and Glycine
Ca_TCS	Mt_TCS	Ka	Ks		Ca_TCS	Cc_TCS	Ka	Ks		Ca_TCS	Gm_TCS	Ka	Ks
CaRR21	MtRR39	0.0861	0.3108		CaRR21	CcRR9	0.1012	0.384		CaRR21	Glyma.17G152800	0.1581	0.5334
CaRR21	MtRR31	0.1742	0.5825		CaRR12	CcRR6	0.2098	0.6772		CaHK3	Glyma.16G125100	0.1258	0
CaHK10	MtHK19	0.0634	0.2807		CaRR12	CcRR37	0.1801	0.8035		CaHK3	Glyma.11G078300	0.0779	0
CaRR6	MtRR58	0.0536	0.2876		CaHK10	CcHk3	0.1185	0.6293		CaRR21	Glyma.11G041300	0.101	0
CaRR20	MtRR57	0.3489	0.5051		CaRR25	CcRR9	0.1564	0.6856		CaRR21	Glyma.05G070200	0.1599	0
CaHK10	MtHK15	0.1342	0.7453		CaRR5	CcRR8	0.1237	0.7046		CaHK3	Glyma.02G046600	0.1231	0
CaRR25	MtRR39	0.1743	0.6787		CaPRR5	CcRR20	0.1624	0.3537		CaHK3	Glyma.01G164800	0.0813	0
CaRR25	MtRR31	0.0847	0.3232		CaRR3	CcRR37	0.1192	0.5881		CaRR21	Glyma.01G200800	0.1061	0
CaRR12	MtRR32	0.0751	0.3458		CaRR9	CcRR3	0.0696	0.3723		CaRR12	Glyma.18G130900	0.4221	0
CaPRR4	MtRR33	0.0684	0.2386		CaPRR1	CcRR34	0.5459	1.8178		CaRR12	Glyma.17G093900	0.1537	0
CaRR18	MtRR34	0.0613	0.4243		CaHK8	CcHk10	0.0716	0.4734		CaPRR4	Glyma.17G102200	0.0956	0
CaRR19	MtRR35	0.1742	0.3282		CaHK4	CcHk14	0.0702	0.4843		CaRR18	Glyma.17G030600	0.0817	0
CaRR12	MtRR14	0.2081	1.034		CaHK13	CcHk6	0.1772	1.0273		CaRR19	Glyma.17G076000	0.2287	0
CaHP6	Mt-HP4	0.1257	0.659		CaHK5	CcHk6	0.0637	0.473		CaRR25	Glyma.17G152800	0.1401	0.3075
CaRR18	MtRR7	0.1801	0.8911		CaHK6	CcRR32	0.1664	0.7821		CaHK10	Glyma.16G125100	0.0853	0.3172
CaHK7	MtHK20	0.0464	0.2597		CaHK4	CcHk10	0.0916	0.5779		CaRR6	Glyma.15G236200	0.0684	0.3526
CaHK19	MtHK21	0.0512	0.3815		CaHK15	CcHk19	0.2484	0.625		CaRR18	Glyma.15G145200	0.1557	0.3842
CaRR5	MtRR40	0.1042	0.3634		CaHK6	CcHk20	0.1127	0.5702		CaHP6	Glyma.15G019500	0.134	0.4045
CaRR24	MtRR22	0.6315	0.9074		CaRR1	CcRR10	0.0583	0.5124		CaRR19	Glyma.13G155400	0.25	0.4047
CaPHP2	Mt-HP7	0.0298	0.3706		CaHK12	CcHk18	0.0299	0.518		CaHP6	Glyma.13G354700	0.1489	0.4081
CaPRR5	MtRR29	0.12	0.2131		CaRR31	CcRR16	0.501	0.6831		CaRR6	Glyma.13G197600	0.0724	0.4108
CaHK7	MtHK12	0.1103	0.7136		CaRR32	CcRR31	0.2007	0.4712		CaRR6	Glyma.11G155100	0.1151	0.4129
CaPHP2	Mt-HP6	0.0848	1.0269		CaPRR3	CcRR34	0.2375	0.6138		CaHK10	Glyma.11G078300	0.1254	0.4135
CaPRR1	MtRR56	0.6798	1.6104		CaRR31	CcRR31	0.2881	0.68		CaRR25	Glyma.11G041300	0.1584	0.4153
CaRR17	MtRR60	0.2286	0.6218							CaRR18	Glyma.09G040000	0.1561	0.4215
CaHK18	MtHK20	0.1161	0.7155							CaRR12	Glyma.08G292400	0.4097	0.4252
CaRR3	MtRR32	0.1794	0.7151							CaHP6	Glyma.08G201100	0.1072	0.4297
CaPRR2	MtRR11	0.0987	0.2754							CaHP6	Glyma.07G015600	0.0569	0.4325
CaHK8	MtHK13	0.0474	0.2866							CaRR18	Glyma.07G243300	0.0784	0.4367
CaRR13	MtRR21	0.0786	0.3417							CaRR12	Glyma.06G187000	0.1819	0.4379
CaRR9	MtRR18	0.0804	0.5836							CaPRR4	Glyma.06G196200	0.1366	0.4384
CaPRR1	MtRR17	0.0729	0.2836							CaHP6	Glyma.06G088100	0.2903	0.4387
CaRR4	MtRR16	0.1273	0.4429							CaRR25	Glyma.05G070200	0.1292	0.441
CaRR17	MtRR15	0.0694	0.2478							CaRR12	Glyma.05G033000	0.1512	0.4448
CaHK18	MtHK12	0.0663	0.2997							CaPRR4	Glyma.05G025000	0.0902	0.4461
CaRR3	MtRR14	0.0408	0.4315							CaRR6	Glyma.04G137600	0.1357	0.4556
CaHK8	MtHK1	0.1096	0.6268							CaRR12	Glyma.04G177900	0.1785	0.4579
CaRR13	MtRR2	0.323	1.0979							CaPRR4	Glyma.04G166300	0.1355	0.4602
CaHP2	Mt-HP8	0.1982	0.5562							CaHK10	Glyma.02G046600	0.0835	0.4643
CaHK6	MtHK18	0.1864	0.6622							CaRR12	Glyma.02G027400	0.3698	0.4674
CaHK4	MtHK13	0.1458	0.6476							CaRR12	Glyma.01G037500	0.3622	0.4685
CaRR15	MtRR21	0.2877	0.8302							CaHK10	Glyma.01G164800	0.1263	0.4692
CaHK5	MtHK3	0.1616	0.8991							CaRR25	Glyma.01G200800	0.157	0.4697
CaHK13	MtHK3	0.146	0.5946							CaPRR5	Glyma.U034500	0.1581	0.4699
CaRR16	MtRR4	0.0653	0.2337							CaPHP2	Glyma.15G007400	0.0542	0.4712
CaHK13	MtHK4	0.1962	0.9716							CaPRR5	Glyma.12G073900	0.1406	0.4724
CaHK4	MtHK1	0.0471	0.302							CaHK7	Glyma.08G105000	0.0683	0.474
CaRR15	MtRR2	0.1917	0.5269							CaHK19	Glyma.08G049000	0.0734	0.4741
CaHK17	MtHK8	0.1036	0.2919							CaPHP2	Glyma.08G212800	0.0346	0.4743
CaHP5	Mt-HP2	0.0604	0.3044							CaHK19	Glyma.07G173700	0.085	0.4751
CaHK15	MtHK7	0.1271	0.3518							CaPHP2	Glyma.07G030100	0.0392	0.4808
CaHK16	MtHK6	0.0337	0.2816							CaHK7	Glyma.05G148100	0.074	0.4817
CaHP2	Mt-HP1	0.1036	0.2853							CaHK19	Glyma.05G241600	0.0778	0.482
CaHK6	MtHK5	0.05	0.3627							CaHK19	Glyma.02G087000	0.0868	0.4849
CaHK5	MtHK4	0.0271	0.2999							CaRR5	Glyma.02G027400	0.1449	0.488
CaPRR3	MtRR56	0.4555	0.9735							CaRR5	Glyma.01G037500	0.1096	0.4901
CaPRR3	MtRR54	0.119	0.2989							CaPRR1	Glyma.19G260400	0.5443	0.4929
CaHP3	Mt-HP8	0.0476	0.3261							CaRR3	Glyma.18G130900	0.425	0.4962
CaHK12	MtHK17	0.0125	0.2973							CaRR17	Glyma.18G010800	0.1301	0.4977
CaRR32	MtRR52	0.0788	0.367							CaHK8	Glyma.17G220800	0.0898	0.5007
CaRR31	MtRR50	0.5928	1.0488							CaRR3	Glyma.17G093900	0.1819	0.5018
CaRR1	MtRR49	0.0606	0.3452							CaRR13	Glyma.17G217100	0.2252	0.5029
CaHP3	Mt-HP1	0.2313	0.6435							CaPRR1	Glyma.16G018000	0.507	0.5032
CaHK1	MtHK6	0.1206	0.6826							CaRR13	Glyma.14G110600	0.2326	0.5036
CaHK14	MtHK16	0.0846	0.3489							CaHK8	Glyma.14G105400	0.0876	0.5084
CaRR14	MtRR34	0.204	0.9633							CaRR17	Glyma.11G246400	0.1223	0.5119
CaPHP1	Mt-HP7	0.0931	0.9785							CaRR17	Glyma.08G100900	0.1853	0.5124
CaHP4	Mt-HP4	0.0316	0.2788							CaHK18	Glyma.08G105000	0.0911	0.5141
CaPHP1	Mt-HP6	0.0547	0.4435							CaRR3	Glyma.08G292400	0.4023	0.5196
CaHK9	MtHK10	0.1178	0.4576							CaPRR1	Glyma.07G049400	0.4952	0.5203
CaRR14	MtRR7	0.1457	0.4259							CaHK8	Glyma.06G059100	0.0779	0.5226
CaHK11	MtHK9	0.0435	0.319							CaRR13	Glyma.06G063500	0.1597	0.5231
CaHP1	Mt-HP3	0.0407	0.3923							CaPRR2	Glyma.06G196200	0.1099	0.5278
										CaRR3	Glyma.06G187000	0.0993	0.5308
										CaRR9	Glyma.06G142300	0.0506	0.5329
										CaPRR1	Glyma.06G136600	0.1459	0.5339
										CaRR4	Glyma.06G114900	0.1332	0.5345
										CaRR17	Glyma.05G144500	0.1698	0.5356
										CaHK18	Glyma.05G148100	0.0923	0.5388
										CaRR3	Glyma.05G033000	0.1813	0.5401
										CaPRR2	Glyma.04G166300	0.1101	0.5445
										CaRR3	Glyma.04G177900	0.0953	0.5487
										CaRR9	Glyma.04G223000	0.0573	0.5521
										CaPRR1	Glyma.04G228300	0.1364	0.5525
										CaRR4	Glyma.04G247800	0.1305	0.5526
										CaHK8	Glyma.04G058400	0.0673	0.5566
										CaRR13	Glyma.04G062500	0.1558	0.5601
										CaPRR1	Glyma.03G261300	0.5514	0.5665
										CaRR3	Glyma.02G027400	0.3101	0.5725
										CaRR3	Glyma.01G037500	0.3371	0.5766
										CaHK16	Glyma.20G090000	0.056	0.582
										CaHK5	Glyma.20G087000	0.1124	0.5826
										CaHK13	Glyma.20G202200	0.187	0.5843
										CaHK13	Glyma.20G087000	0.3394	0.5843
										CaHP2	Glyma.20G230800	0.1043	0.5863
										CaHK6	Glyma.20G221800	0.1022	0.5876
										CaHK5	Glyma.20G202200	0.0647	0.5878
										CaHK16	Glyma.19G224200	0.1038	0.5892
										CaHP2	Glyma.19G239100	0.162	0.5932
										CaHK6	Glyma.19G249100	0.1787	0.5942
										CaHP5	Glyma.19G151900	0.1315	0.5946
										CaHK4	Glyma.17G220800	0.082	0.5961
										CaRR15	Glyma.17G217100	0.2077	0.6037
										CaHP5	Glyma.15G099800	0.2867	0.6039
										CaRR15	Glyma.14G110600	0.2054	0.6046
										CaHK4	Glyma.14G105400	0.0826	0.6048
										CaHP5	Glyma.13G212800	0.2908	0.6055
										CaHK13	Glyma.10G188500	0.1914	0.6086
										CaHK16	Glyma.10G141400	0.0599	0.6105
										CaHP2	Glyma.10G157800	0.0923	0.6161
										CaHK6	Glyma.10G167300	0.0978	0.6187
										CaHK5	Glyma.10G188500	0.0608	0.6242
										CaHP5	Glyma.10G023200	0.0992	0.6287
										CaRR11	Glyma.10G269600	0.755	0.6289
										CaRR11	Glyma.08G046700	1.0283	0.6296
										CaHP2	Glyma.07G253100	0.222	0.631
										CaRR16	Glyma.07G171200	0.1543	0.6374
										CaHP5	Glyma.07G253100	0.3084	0.638
										CaHK4	Glyma.06G059100	0.1366	0.6396
										CaRR15	Glyma.06G063500	0.2836	0.6405
										CaHK4	Glyma.04G058400	0.1287	0.6411
										CaRR15	Glyma.04G062500	0.2481	0.6415
										CaHK15	Glyma.03G219100	0.293	0.643
										CaHK16	Glyma.03G227300	0.1592	0.6444
										CaHP2	Glyma.03G241700	0.1527	0.6473
										CaHK6	Glyma.03G251700	0.1597	0.6495
										CaRR16	Glyma.02G085900	0.1421	0.65
										CaHP5	Glyma.02G150800	0.1108	0.6508
										CaHP3	Glyma.20G230800	0.1476	0.665
										CaHK1	Glyma.20G090000	0.1234	0.6724
										CaPRR3	Glyma.19G260400	0.2163	0.6733
										CaHP3	Glyma.19G239100	0.1175	0.6902
										CaHK1	Glyma.19G224200	0.1147	0.6956
										CaHK12	Glyma.19G213300	0.0335	0.6977
										CaRR32	Glyma.19G171300	0.1952	0.6999
										CaRR31	Glyma.19G169700	0.2857	0.7022
										CaRR1	Glyma.19G132300	0.0727	0.7171
										CaPRR3	Glyma.16G018000	0.2997	0.7243
										CaHP3	Glyma.10G157800	0.134	0.7251
										CaHK1	Glyma.10G141400	0.1284	0.7263
										CaPRR3	Glyma.07G049400	0.2693	0.7367
										CaHP3	Glyma.07G253100	0.2837	0.7419
										CaPRR3	Glyma.06G136600	0.5304	0.7474
										CaPRR3	Glyma.04G228300	0.5268	0.7508
										CaPRR3	Glyma.03G261300	0.1969	0.7539
										CaHP3	Glyma.03G241700	0.088	0.7592
										CaHK1	Glyma.03G227300	0.1768	0.7748
										CaHK12	Glyma.03G216700	0.0371	0.7828
										CaRR32	Glyma.03G170100	0.1382	0.7905
										CaRR1	Glyma.03G130000	0.0664	0.7961
										CaHK14	Glyma.14G007100	0.1049	0.8027
										CaHK14	Glyma.02G305900	0.1072	0.8168
										CaRR14	Glyma.17G030600	0.1755	0.8558
										CaHK9	Glyma.15G196500	0.119	0.8643
										CaRR14	Glyma.15G145200	0.1647	0.9407
										CaHP4	Glyma.15G019500	0.085	0.9837
										CaPHP1	Glyma.15G007400	0.0808	1.0004
										CaHK11	Glyma.15G140000	0.0572	1.0535
										CaHP1	Glyma.15G099800	0.0783	1.1071
										CaHP4	Glyma.13G354700	0.0754	1.1261
										CaHP1	Glyma.13G212800	0.0783	1.1681
										CaHP1	Glyma.10G023200	0.319	1.4637
										CaHK9	Glyma.09G088500	0.1149	1.5625
										CaRR14	Glyma.09G040000	0.1699	1.7179
										CaHK11	Glyma.09G035500	0.0585	1.7255
										CaHP4	Glyma.08G201100	0.1289	1.7342
										CaPHP1	Glyma.08G212800	0.0779	1.7411
										CaHP4	Glyma.07G015600	0.0717	1.8501
										CaRR14	Glyma.07G243300	0.1717	2.0549
										CaPHP1	Glyma.07G030100	0.0796	2.3137
										CaHP1	Glyma.07G253100	0.0907	2.4279
										CaHP1	Glyma.02G150800	0.3222	3.2734

### Sheet: DuplicatedPairMt-Cc,Gm,Cc-Gm
Supplementary Table 4B: A list of segmental pairs in Medicago-chickpea, Medicago-Cajanus and Cajanus-Glycine
Mt_TCS	Gm_TCS	Ka	Ks		Mt_TCS	Mt_TCS	Ka	Ks		Cc_TCS	Gm_TCS	Ka	Ks
MtRR29	Glyma.U034500	0.1647	0.3231		MtHK9	CcHk12	0.0847	0.9856		CcRR1	Glyma.18G010800	0.1558	0.4721
MtHK18	Glyma.20G221800	0.1493	0.6807		MtHK1	CcHk14	0.0921	0.504		CcRR1	Glyma.11G246400	0.1514	0.5192
Mt-HP8	Glyma.20G230800	0.1653	0.8319		MtRR51	CcRR16	0.4927	0.7912		CcRR1	Glyma.08G100900	0.0547	0.1982
MtHK3	Glyma.20G202200	0.1749	0.7393		MtHK19	CcHk3	0.1344	0.6997		CcHk1	Glyma.08G105000	0.0324	0.1781
MtHK6	Glyma.20G090000	0.0649	0.5142		MtRR39	CcRR9	0.1211	0.475		CcRR1	Glyma.05G144500	0.0419	0.1845
MtHK3	Glyma.20G087000	0.1579	0.7409		MtHK15	CcHk3	0.0841	0.5958		CcHk1	Glyma.05G148100	0.0348	0.1708
MtHK4	Glyma.20G087000	0.1219	0.8304		MtRR31	CcRR9	0.1655	0.6335		CcHk13	Glyma.14G007100	0.0655	0.2181
Mt-HP1	Glyma.20G230800	0.1526	0.4655		MtRR29	CcRR20	0.1704	0.3584		CcHk13	Glyma.02G305900	0.0643	0.198
MtHK5	Glyma.20G221800	0.1089	0.6569		MtRR6	CcRR20	0.4728	1.8845		CcRR6	Glyma.17G093900	0.1227	0.3553
MtHK4	Glyma.20G202200	0.0745	0.4654		MtRR56	CcRR34	0.4733	0.89		CcRR6	Glyma.06G187000	0.2235	0.8508
MtRR56	Glyma.19G260400	0.36	0.6598		MtRR54	CcRR34	0.212	0.5612		CcRR6	Glyma.05G033000	0.1138	0.3532
MtHK18	Glyma.19G249100	0.1167	0.5173		MtRR52	CcRR31	0.195	0.5348		CcHP10	Glyma.06G088100	0.1431	0.3628
MtRR54	Glyma.19G260400	0.2129	0.5374		MtRR11	CcRR29	0.1185	0.403		CcRR18	Glyma.13G077500	0.0745	0.2411
Mt-HP8	Glyma.19G239100	0.1134	0.5605		MtHK13	CcHk10	0.0962	0.5178		CcRR18	Glyma.06G114900	0.2402	0.6273
MtHK17	Glyma.19G213300	0.0346	0.549		MtRR17	CcRR34	0.5995	1.5973		CcRR18	Glyma.04G247800	0.2294	0.7092
MtRR52	Glyma.19G171300	0.1768	0.6074		MtHK6	CcHk11	0.0867	0.7623		CcRR24	Glyma.09G040000	0.0772	0.2548
MtRR50	Glyma.19G169700	0.5449	0.941		MtHK7	CcHk19	0.2956	0.6369		CcHk5	Glyma.07G173700	0.0316	0.2559
MtRR17	Glyma.19G260400	0.5833	1.4378		MtRR57	CcRR23	0.5066	0.5621		CcHk5	Glyma.02G087000	0.0301	0.23
MtHK5	Glyma.19G249100	0.1801	0.8039							CcHk12	Glyma.15G140000	0.0522	0.5075
Mt-HP1	Glyma.19G239100	0.2229	0.488							CcHk12	Glyma.09G035500	0.0504	0.5231
MtHK6	Glyma.19G224200	0.1081	0.6795							CcRR10	Glyma.19G132300	0.0412	0.1715
Mt-HP2	Glyma.19G151900	0.1691	0.5089							CcRR10	Glyma.03G130000	0.0634	0.1981
MtRR60	Glyma.18G010700	0.2508	0.7562							CcHk14	Glyma.17G220800	0.0303	0.1854
MtRR15	Glyma.18G010700	0.1177	0.3487							CcHk14	Glyma.14G105400	0.0303	0.2006
MtRR39	Glyma.17G152800	0.1684	0.5349							CcHk14	Glyma.06G059100	0.1031	0.4799
MtRR31	Glyma.17G152800	0.1487	0.4163							CcHk14	Glyma.04G058400	0.1156	0.5582
MtRR33	Glyma.17G102200	0.1158	0.469							CcRR37	Glyma.06G187000	0.0708	0.3561
MtRR34	Glyma.17G030600	0.0954	0.6505							CcRR37	Glyma.05G033000	0.1843	0.8178
MtRR11	Glyma.17G102200	0.1615	0.4736							CcRR37	Glyma.04G177900	0.0803	0.2946
MtHK13	Glyma.17G220800	0.1269	0.6405							CcHk18	Glyma.19G213300	0.0118	0.3145
MtRR7	Glyma.17G030600	0.1815	0.6728							CcHk18	Glyma.03G216700	0.0132	0.3009
MtHK1	Glyma.17G220800	0.0801	0.5022							CcHP1	Glyma.19G239100	0.1208	0.2981
MtHK19	Glyma.16G125100	0.0948	0.459							CcHP1	Glyma.03G241700	0.0862	0.3234
MtRR56	Glyma.16G018000	0.3392	0.6241							CcRR3	Glyma.06G142300	0.0161	0.1403
MtRR54	Glyma.16G018000	0.2994	0.6243							CcHP7	Glyma.15G099800	0.0693	0.4649
MtHK15	Glyma.16G125100	0.1237	0.7055							CcHP7	Glyma.13G212800	0.0707	0.4956
MtRR17	Glyma.16G018000	0.6363	2.0451							CcHP7	Glyma.07G253100	0.0271	0.2002
MtRR34	Glyma.15G145200	0.1523	0.8091							CcHk6	Glyma.10G008500	0.2513	0.6994
Mt-HP7	Glyma.15G007400	0.0481	0.7925							CcRR16	Glyma.19G169700	0.4205	0.426
Mt-HP4	Glyma.15G019500	0.0774	0.4765							CcRR15	Glyma.08G046700	0.5513	0.7906
Mt-HP6	Glyma.15G007400	0.0664	0.4517							CcHk7	Glyma.08G049000	0.0473	0.2271
MtHK10	Glyma.15G196500	0.1249	0.4399							CcHk7	Glyma.07G173700	0.0862	0.4924
MtRR7	Glyma.15G145200	0.1521	0.5421							CcHk7	Glyma.05G241600	0.0485	0.2169
MtHK9	Glyma.15G140000	0.0732	0.6866							CcHk7	Glyma.02G087000	0.0865	0.5146
Mt-HP3	Glyma.15G099800	0.1081	0.5146							CcRR8	Glyma.18G130900	0.1667	0.8243
MtHK16	Glyma.14G007100	0.1196	0.4618							CcRR9	Glyma.17G152800	0.1485	0.5518
MtHK13	Glyma.14G105400	0.1293	0.6713							CcHk3	Glyma.16G125100	0.1096	0.4818
MtHK1	Glyma.14G105400	0.0848	0.5031							CcHk3	Glyma.11G078300	0.0356	0.2222
Mt-HP3	Glyma.13G212800	0.0896	0.4571							CcRR9	Glyma.11G041300	0.0437	0.1933
Mt-HP4	Glyma.13G354700	0.0741	0.4071							CcRR8	Glyma.08G292400	0.2103	0.7224
Mt-HP2	Glyma.13G212800	0.3224	0							CcRR9	Glyma.05G070200	0.146	0.5339
MtRR6	Glyma.13G135900	0.1027	0.3706							CcHk3	Glyma.02G046600	0.1068	0.4937
MtRR29	Glyma.12G073900	0.1446	0.3268							CcRR8	Glyma.02G027400	0.0519	0.4069
MtRR6	Glyma.12G073900	0.4732	1.5787							CcHk3	Glyma.01G164800	0.0379	0.2065
MtHK19	Glyma.11G078300	0.1314	0.6034							CcRR9	Glyma.01G200800	0.0478	0.176
MtRR60	Glyma.11G246400	0.1947	0.6063							CcRR8	Glyma.01G037500	0.0695	0.3968
MtHK15	Glyma.11G078300	0.0785	0.6009							CcRR20	Glyma.U034500	0.0881	0.1832
MtRR39	Glyma.11G041300	0.1133	0.4906							CcRR20	Glyma.13G135900	0.4536	1.4452
MtRR31	Glyma.11G041300	0.1612	0.5606							CcRR20	Glyma.12G073900	0.0605	0.1546
MtRR15	Glyma.11G246400	0.108	0.4984							CcRR20	Glyma.10G048100	0.4571	1.5102
MtHK18	Glyma.10G167300	0.1589	0.7265							CcHk11	Glyma.20G090000	0.0849	0.6086
Mt-HP8	Glyma.10G157800	0.1381	0.7005							CcHk11	Glyma.19G224200	0.0491	0.2588
MtHK4	Glyma.10G008500	0.2768	0.7757							CcHP2	Glyma.19G151900	0.2098	0.5278
MtRR6	Glyma.10G048100	0.11	0.3275							CcRR31	Glyma.19G171300	0.2377	0.4679
MtHK4	Glyma.10G188500	0.0696	0.4771							CcRR34	Glyma.19G260400	0.0633	0.2075
MtHK5	Glyma.10G167300	0.1059	0.6664							CcRR33	Glyma.19G250500	0.0929	0.3065
Mt-HP1	Glyma.10G157800	0.1358	0.4096							CcRR30	Glyma.17G217100	0.1918	0.4825
MtHK6	Glyma.10G141400	0.0925	0.5497							CcRR34	Glyma.16G018000	0.2713	0.585
MtHK3	Glyma.10G188500	0.1757	0.7372							CcHP2	Glyma.15G099800	0.3105	1.9595
MtHK3	Glyma.10G008500	0.339	0.9823							CcRR30	Glyma.14G110600	0.1982	0.5227
Mt-HP2	Glyma.10G023200	0.1088	0.6736							CcHP2	Glyma.13G212800	0.3229	1.9792
MtRR34	Glyma.09G040000	0.1613	0.8218							CcHk11	Glyma.10G141400	0.0919	0.5884
MtHK14	Glyma.09G002600	0.0544	0.394							CcHP2	Glyma.10G023200	0.0831	0.2426
MtHK10	Glyma.09G088500	0.1166	0.4336							CcRR34	Glyma.07G049400	0.2476	0.5737
MtRR7	Glyma.09G040000	0.1489	0.5045							CcHk10	Glyma.06G059100	0.0346	0.1841
MtHK9	Glyma.09G035500	0.0708	0.6788							CcRR30	Glyma.06G063500	0.0859	0.2431
MtHK20	Glyma.08G105000	0.0739	0.4819							CcRR29	Glyma.06G196200	0.0465	0.2035
MtRR60	Glyma.08G100900	0.1412	0.4183							CcRR34	Glyma.06G136600	0.5561	2.1401
MtHK21	Glyma.08G049000	0.0741	0.5304							CcRR34	Glyma.04G228300	0.5244	1.9736
Mt-HP7	Glyma.08G212800	0.0316	0.7989							CcHk10	Glyma.04G058400	0.0417	0.2177
MtHK12	Glyma.08G105000	0.0967	0.6159							CcRR30	Glyma.04G062500	0.0687	0.2165
MtRR15	Glyma.08G100900	0.1805	0.6107							CcHk11	Glyma.03G227300	0.1124	0.3199
Mt-HP6	Glyma.08G212800	0.0521	0.7439							CcRR31	Glyma.03G170100	0.1203	0.2233
Mt-HP4	Glyma.08G201100	0.1192	0.8399							CcRR34	Glyma.03G261300	0.0704	0.2068
MtRR4	Glyma.08G046800	0.523	0.7956							CcRR33	Glyma.03G252900	0.2344	0.4673
MtHK21	Glyma.07G173700	0.0918	0.6537							CcHP2	Glyma.02G150800	0.0738	0.2441
MtRR57	Glyma.07G079000	0.5143	0.6344							CcHP9	Glyma.20G230800	0.0618	0.2613
MtRR56	Glyma.07G049400	0.3139	0.586							CcHP8	Glyma.19G151900	0.2698	0
MtRR54	Glyma.07G049400	0.2979	0.6122							CcHP9	Glyma.19G239100	0.1684	0.5949
MtRR34	Glyma.07G243300	0.093	0.6241							CcHP8	Glyma.15G099800	0.037	0.1961
Mt-HP7	Glyma.07G030100	0.0363	0.7455							CcHP8	Glyma.13G212800	0.0369	0.2656
MtRR17	Glyma.07G049400	0.5278	1.7493							CcHP9	Glyma.10G157800	0.0652	0.2295
Mt-HP6	Glyma.07G030100	0.0537	0.6266							CcHP8	Glyma.07G253100	0.1029	0.65
Mt-HP4	Glyma.07G015600	0.0639	0.7289							CcHP9	Glyma.03G241700	0.1736	0.7
MtRR7	Glyma.07G243300	0.1723	0.6811							CcHP8	Glyma.02G150800	0.3043	2.7807
Mt-HP3	Glyma.07G253100	0.1058	0.6411							CcRR21	Glyma.08G100900	0.0802	0.402
Mt-HP2	Glyma.07G253100	0.3333	0							CcRR23	Glyma.07G079000	0.2601	0.3692
MtRR4	Glyma.07G171200	0.1756	0.4237							CcRR21	Glyma.05G144500	0.0809	0.4203
MtRR56	Glyma.06G136600	0.6872	2.0726							CcRR23	Glyma.03G017700	0.3231	0.4196
MtRR54	Glyma.06G136600	0.5405	1.786
MtRR33	Glyma.06G196200	0.1486	0.5364
MtRR11	Glyma.06G196200	0.1211	0.4257
MtHK13	Glyma.06G059100	0.1065	0.5443
MtRR17	Glyma.06G136600	0.1283	0.4896
MtHK1	Glyma.06G059100	0.1333	0.6808
MtHK21	Glyma.05G241600	0.0792	0.5204
MtHK20	Glyma.05G148100	0.0775	0.4641
MtRR60	Glyma.05G144500	0.1399	0.4161
MtRR39	Glyma.05G070200	0.1676	0.4908
MtRR31	Glyma.05G070200	0.1379	0.3994
MtRR33	Glyma.05G025000	0.1062	0.4361
MtHK12	Glyma.05G148100	0.1027	0.642
MtRR15	Glyma.05G144500	0.1632	0.5575
MtRR56	Glyma.04G228300	0.6559	2.03
MtRR54	Glyma.04G228300	0.5449	1.5964
MtRR33	Glyma.04G166300	0.1575	0.4895
MtRR17	Glyma.04G228300	0.1257	0.4481
MtRR11	Glyma.04G166300	0.1183	0.3872
MtHK13	Glyma.04G058400	0.1128	0.616
MtHK1	Glyma.04G058400	0.1193	0.7253
MtRR56	Glyma.03G261300	0.3704	0.6954
MtRR57	Glyma.03G017700	0.8559	1.4142
MtHK18	Glyma.03G251700	0.0975	0.5076
MtRR54	Glyma.03G261300	0.2163	0.5291
Mt-HP8	Glyma.03G241700	0.0874	0.538
MtHK17	Glyma.03G216700	0.0365	0.5367
MtRR52	Glyma.03G170100	0.1357	0.4539
MtRR17	Glyma.03G261300	0.5955	1.5717
MtHK5	Glyma.03G251700	0.1582	0.7926
Mt-HP1	Glyma.03G241700	0.1858	0.5869
MtHK6	Glyma.03G227300	0.1712	0.7508
MtHK7	Glyma.03G219100	0.3146	0.8005
Mt-HP2	Glyma.03G148600	0.1912	0.6158
MtHK21	Glyma.02G087000	0.089	0.6262
MtHK19	Glyma.02G046600	0.0957	0.4328
MtHK15	Glyma.02G046600	0.1263	0.6923
MtHK16	Glyma.02G305900	0.1219	0.4674
Mt-HP3	Glyma.02G150800	0.322	0
Mt-HP2	Glyma.02G150800	0.1273	0.6806
MtRR4	Glyma.02G085900	0.1608	0.3867
MtHK19	Glyma.01G164800	0.1308	0.6424
MtRR39	Glyma.01G200800	0.118	0.4689
MtHK15	Glyma.01G164800	0.0822	0.5878
MtRR31	Glyma.01G200800	0.1617	0.5226

### Sheet: Paralogs-Segmental
Supplementary Table 4C: A list of segmental pairs in Medicago, Cicer and Cajanus genome
Cc_TCS	Cc_TCS	Ka	Ks		Ca_TCS	Ca_TCS	Ka	Ks		Mt_TCS	Mt_TCS	Ka	Ks
CcRR21	CcRR1	0.0836	0.5071		CaHK10	CaHK3	0.1375	0.7002		MtRR54	MtRR56	0.4135	0.8055
CcHP8	CcHP2	0.2964	-1		CaRR25	CaRR21	0.1572	0.5749		MtHK15	MtHK19	0.1476	0.8078
CcHk20	CcRR32	0.1363	0.6408		CaRR12	CaRR3	0.1686	0.7857		MtRR31	MtRR39	0.1808	0.5867
CcHk20	CcHk6	0.32	1.7609		CaRR18	CaRR14	0.2016	0.8833		MtRR32	MtRR40	0.3523	1.7214
CcRR8	CcRR12	0.1039	0.7482		CaHK7	CaHK18	0.1013	0.6644		MtRR10	MtRR58	0.172	0.5771
CcRR37	CcRR6	0.2176	0.7925		CaHK8	CaHK4	0.1039	0.5556		MtRR17	MtRR56	0.7303	1.6914
					CaRR13	CaRR15	0.3612	1.0141		MtRR15	MtRR60	0.2222	0.609
					CaHK5	CaHK6	0.3375	2.1854		MtHK12	MtHK20	0.1138	0.7157
					CaHK5	CaHK13	0.1828	0.9816		MtRR17	MtRR54	0.5935	1.5411
					CaPRR3	CaPRR1	0.5458	1.5912		MtRR11	MtRR33	0.1866	0.5605
					CaHP3	CaHP2	0.1792	0.6691		MtRR14	MtRR32	0.1597	0.9564
					CaHK1	CaHK16	0.1177	0.6406		Mt-HP6	Mt-HP7	0.0797	1.1673
					CaHP4	CaHP6	0.1243	0.79		MtRR7	MtRR34	0.1866	0.8556
					CaPHP1	CaPHP2	0.0928	0.9633		Mt-HP1	Mt-HP8	0.2152	0.6662
					CaHP1	CaHP5	0.2888	0		MtHK5	MtHK18	0.1745	0.7424
										MtRR2	MtRR35	0.5972	1.6431
										MtRR1	MtRR36	0.4126	1.5367
										MtRR6	MtRR29	0.5169	2.1639
										MtHK1	MtHK13	0.1494	0.7407
										MtRR1	MtRR21	0.2134	0.5977
										Mt-HP2	Mt-HP3	0.325	0
										MtHK3	MtHK4	0.169	0.8182
