## Supplementary Table S8 for "Global analysis of Two Component System (TCS) member of chickpea and other legume genomes implicates its role in enhanced nodulation"

### Sheet: Sheet1
Supplementary Table S8: The ratio of total genes and TCS gene in Medicago-pigeonpea, Medicago-chickpea and chickpea-pigeonpea
	Organism	Total number of genes			Gene Ratio	TCS Ratio
	Chickpea (Ca)	50894		Mt/Cc	1.27	1.28
	Medicago (Mt)	40071		Mt/Ca	1.8	1.43
	Pigeonpea (Cc)	28269		Cc/Ca	1.41	1.11
